# Molecular characterization of cell types in the squid *Loligo vulgaris*

**DOI:** 10.1101/2022.03.28.485983

**Authors:** Jules Duruz, Marta Sprecher, Jenifer C. Kaldun, Alsayed Alsoudy, Heidi Tschanz-Lischer, Geert van Geest, Pamela Nicholson, Rémy Bruggmann, Simon G. Sprecher

## Abstract

Cephalopods have long been getting a lot of attention for their fascinating behavioral abilities and for the complexity of their nervous systems that set them apart from other mollusks. Because of the great evolutionary distance that separates vertebrates from mollusks, it is evident that higher cognitive features have evolved independently in this clade although they sometimes resemble cognitive functions of vertebrates. Alongside their complex behavioral abilities, cephalopods have evolved specialized cells and tissues, such as the chromatophores for camouflage or suckers to grasp prey. Gaining a better understanding of the biology of various species of cephalopods can significantly improve our knowledge of how these animals evolved and better identify the mechanisms that drive the astonishing faculties of their nervous systems. In this study, we performed single-cell transcriptomics of whole heads of *Loligo vulgaris* pre-hatchlings. We characterized the different cell types in the head of these animals and explored the expression patterns of core cell type markers by hybridization chain reaction. We were able to thoroughly describe some major components of the squid nervous that play important roles for the maintenance, development and sensory function in the nervous system of these animals.
