## Supplemental Table 2 for "Molecular characterization of cell types in the squid *Loligo vulgaris*"

Gene	Gene ID
elav-like	b59b4f1-path1
achaete-scute	UnnamedSample_HQ_transcript-3951
trp-like	UnnamedSample_HQ_transcript-7037
egf-like	bb23c40-path0
papilin	bfbf91c-path0
cugbp-elav	UnnamedSample_HQ_transcript-19273
foxD1	UnnamedSample_HQ_transcript-3611
e2f3	UnnamedSample_HQ_transcript-18920
scratch-2	b7c89d1-path0
pax1	UnnamedSample_HQ_transcript-12012
epithelial splicing regulatory protein	UnnamedSample_HQ_transcript-12071
amyloid beta	be9b615-path0
cilia-associated protein	UnnamedSample_HQ_transcript-8405
nas-14	UnnamedSample_HQ_transcript-15739
soxB1	b7cbe88-path0
rhodopsin-1	UnnamedSample_HQ_transcript-4852
gata-2	UnnamedSample_HQ_transcript-26267
tetraspanin-8	UnnamedSample_HQ_transcript-18493
gaba receptor	UnnamedSample_HQ_transcript-18018
LIM/homeobox	bf27063-path0
mesencephalic astrocyte-derived neurotrophic factor	UnnamedSample_HQ_transcript-5272
glutamate receptor 3	UnnamedSample_HQ_transcript-7595
serotonin transporter	UnnamedSample_HQ_transcript-12719
FMRF	UnnamedSample_HQ_transcript-19651
reflectin_8_[Sepia_officinalis]	b4ae7a4-path0
